# Using Mapping-Profiles to Refine Strain-Level Metagenomic Classification

**DOI:** 10.64898/2026.05.18.725856

**Authors:** Josipa Lipovac, Lune Angevin, Krešimir Križanović

## Abstract

Metagenomic classification at the strain level remains challenging due to high sequence similarity among closely related genomes, which leads to ambiguous read mappings and frequent false-positive strain detections. Reducing such errors improves the reliability of strain-level analyses, which is critical for applications such as pathogen detection. We introduce StrainRefine, a post-mapping refinement method that analyzes read-reference mapping profiles to resolve ambiguous assignments among highly similar genomes. The method represents candidate reference genomes using binary profiles that capture read-support patterns and measures similarity between references based on profile overlap. The method clusters references based on similar mapping profiles, filters weakly supported genomes, and reassigns reads to representative references, reducing redundant reporting of near-identical strains.

StrainRefine substantially reduces false-positive strain detections while preserving recall and improving agreement between predicted and true abundance profiles. On large-scale metagenomic datasets, it achieves a substantially improved precision–recall balance compared to existing mapping-based approaches, with the standalone method obtaining the highest read-level classification accuracy on the most complex evaluated dataset. Unlike many strain-level tools designed for individual species, StrainRefine operates without prior assumptions about sample composition or curated species-specific reference collections, while still achieving comparable performance in single-species settings on species-specific reference databases. These results highlight mapping-profile similarity as an effective signal for improving strain-level metagenomic classification.
