## Supplementary Table for "Using Mapping-Profiles to Refine Strain-Level Metagenomic Classification"

### Sheet: Single-species datasets info
Supplementary Table 1 - Single-speces datasets info
strain name	accession	3 strain dataset	5 strains dataset	10 strains dataset
DK2	CP003149.1	NO	YES	YES
F30658	NZ_CP008857.1	YES	YES	YES
LESB58	NC_011770.1	NO	YES	YES
M18	CP002496.1	NO	NO	YES
NCGM2.S1	NC_017549.1	NO	NO	YES
PAO1	NC_002516.2	NO	NO	YES
Pa1207	NZ_CP022001.1	YES	YES	YES
RIVM-EMC2982	NZ_CP016955.1	YES	YES	YES
RP73	NC_021577.1	NO	NO	YES
UCBPP-PA14	NC_008463.1	NO	NO	YES
ANI values calculated using fastANI[1]
	DK2	F30658	LESB58	M18	NCGM2.S1	PAO1	Pa1207	RIVM-EMC2982	RP73	UCBPP-PA14
DK2	100	99.1444	99.2493	99.3632	98.5816	99.2898	99.1795	99.067	99.2997	98.6749
F30658	99.0339	100	99.2356	99.1637	98.4118	99.1921	99.0075	99.6159	99.0759	98.5392
LESB58	99.2209	99.2212	100	99.268	98.443	99.3043	99.1626	99.1151	99.2848	98.6367
M18	99.3144	99.1759	99.2852	100	98.7598	99.2761	99.3249	99.1278	99.2953	98.6546
NCGM2.S1	98.5756	98.4009	98.4579	98.7133	100	98.7367	98.4859	98.3979	98.7086	98.9418
PAO1	99.2421	99.1987	99.3425	99.3177	98.6806	100	99.2006	99.1816	99.3171	98.764
Pa1207	99.1295	98.9753	99.1563	99.2893	98.4871	99.189	100	98.8425	99.1509	98.4708
RIVM-EMC2982	98.9513	99.5341	99.0686	99.127	98.3841	99.1562	98.819	99.9999	99.0908	98.5419
RP73	99.2396	99.0967	99.2883	99.2668	98.718	99.2979	99.1248	99.1154	100	98.6834
UCBPP-PA14	98.6545	98.4839	98.6099	98.6402	98.9732	98.7692	98.4701	98.6308	98.6852	100
[1] Jain, Chirag, et al. "High throughput ANI analysis of 90K prokaryotic genomes reveals clear species boundaries." Nature communications 9.1 (2018): 5114.

### Sheet: Single-species datasets results
Supplementary Table 2 - Single-speces detailed datasets results
3 strains - reduced db 42 genomes
		StrainScan	StrainGE	ORI	MADRe	SR
TP	3	3	2	3	3	3
FP	-	0	1	6	36	2
TN	-	0	0	0	0	0
FN	-	0	1	0	0	0
abundance	ground truth	StrainScan	StrainGE	ORI	MADRe	MADRe+SR
NZ_CP016955.1	0.334071	0.369836	0	0.33	0.179209	0.371969
NZ_CP008857.1	0.329849	0.305501	0.09499	0.26	0.281565	0.281633
NZ_CP022001.1	0.33608	0.324663	0.17451	0.34	0.287592	0.336284
FP abundance	0	0	0.7305	0.07	0.251634	0.010113
reads	29368
5 strains - reduced db 65 genomes
		StrainScan	StrainGE	ORI	MADRe	SR
TP	5	5	4	5	5	5
FP	-	1	1	8	59	9
TN	-	0	0	0	0	0
FN	-	0	1	0	0	0
abundance	ground truth	StrainScan	StrainGE	ORI	MADRe	SR
NZ_CP016955.1	0.209248	0.174869	0	0.21	0.111715	0.21957
NZ_CP008857.1	0.206603	0.145075	0.05685	0.17	0.175422	0.175507
NZ_CP022001.1	0.210506	0.152709	0.10756	0.23	0.16881	0.16881
CP003149.1	0.182865	0.26548	0.10702	0.28	0.207115	0.208288
NC_011770.1	0.190778	0.1651	0.05645	0.05	0.117623	0.122358
FP abundance	0	0.096767	0.67212	0.06	0.219315	0.105466
reads	46887
10 strains - reduced db 94 genomes
		StrainScan	StrainGE	ORI	MADRe	SR
TP	10	9	4	9	10	10
FP	-	1	1	20	84	11
TN	-	0	0	0	0	0
FN	-	1	6	1	0	0
abundance	ground truth	StrainScan	StrainGE	ORI	MADRe	SR
CP003149.1	0.095181	0.179558	0.13653	0.16	0.13126	0.132037
NZ_CP008857.1	0.107537	0.0821525	0.06469	0.09	0.0950367	0.0950811
NC_011770.1	0.0992995	0.101034	0	0.1	0.0620553	0.0684384
CP002496.1	0.093205	0.100485	0	0.09	0.134057	0.134057
NC_017549.1	0.0998102	0.0905528	0.05186	0.09	0.0839911	0.0915398
NC_002516.2	0.0948036	0	0	0.06	0.0643754	0.0726013
NZ_CP022001.1	0.109568	0.0976503	0.09452	0.11	0.0936602	0.106904
NZ_CP016955.1	0.108913	0.11077	0	0.1	0.0577924	0.121801
NC_021577.1	0.0937379	0.0749222	0	0.07	0.0556055	0.0597018
NC_008463.1	0.0979452	0.082811	0	0	0.0832029	0.0974678
FP abundance	0	0.0800638	0.6524	0.13	0.138964	0.0203706
reads	90081
